# PathoResist AI: A One-Click Web Platform for Rapid Pathogen Resistance Analysis Based on the all_ratio Algorithm

**DOI:** 10.64898/2026.02.12.705264

**Authors:** Guoqin Mai, Ying Dai

## Abstract

This study introduces a one-stop analysis platform named “PathoResistAI” (https://www.resistpath.com/), which can be used to solve the technical bottlenecks of pathogenic microorganism detection and antimicrobial resistance analysis. The platform is based on nanopore sequencing and the innovative all-ratio algorithm, which integrates four-dimensional parameters (sequence similarity, abundance, matching number, and matching length), significantly improving the detection accuracy of low-abundance pathogens and drug-resistance genes. The platform adopts four layers of modular design (input layer, core engine, dual-channel output, and visualization layer). Users only need to upload data in FASTQ format, and they can obtain automated reports, including pathogen identification and drug-resistance gene prediction within 30 min. The verification results show that the platform can accurately identify bacteria (e.g., *Staphylococcus aureus* and *Serratia marcescens*), viruses (e.g., Ebola virus), and drug-resistance genes (e.g., SdeY), which are consistent with the published literature results. Limitations include only supporting long-read sequencing data, small sample size (fewer than 50 cases), and lack of real clinical sample verification. In general, this platform represents the application and exploration of nanopore sequencing in the field of rapid detection of pathogenic microorganisms, and provides a new tool for microbial pathogen or AMR detection research.
