## Supplementary Tables for "PathoResist AI: A One-Click Web Platform for Rapid Pathogen Resistance Analysis Based on the all_ratio Algorithm": Supplementary Table 1.csv

For research use only. Not for clinical diagnosis. Verify results independently.
1	number_of_matches	average	sum	reads_ratio	all_sum	all_ratio
NC_017673_449361_451191	17.0	684.4230769230769	17795.0	0.1574074074074074	32590927.78668091	0.9710450109993054
NC_017347_522050_523611	6.0	482.8333333333333	2897.0	0.05555555555555555	466256.0555555555	0.013892075106265214
NC_021350_359864_361325	8.0	190.88888888888889	1718.0	0.07407407407407407	194339.02880658436	0.0057903213311468185
NC_022604_535772_537326	5.0	328.4	1642.0	0.046296296296296294	124822.4074074074	0.003719077185136792
gi|363539767|ref|NC_016072.1|_Megavirus_chiliensis,_complete_genome	7.0	138.14285714285714	967.0	0.06481481481481481	60607.620370370365	0.0018058009202560855
gi|441431943|ref|NC_020104.1|_Acanthamoeba_polyphaga_moumouvirus,_complete_genome	9.0	65.7	657.0	0.08333333333333333	32373.675000000003	0.0009645719754351443
gi|311977355|ref|NC_014649.1|_Acanthamoeba_polyphaga_mimivirus,_complete_genome	7.0	87.25	698.0	0.06481481481481481	27630.782407407405	0.000823257735475864
gi|310830989|ref|NC_014637.1|_Cafeteria_roenbergensis_virus_BV-PW1,_complete_genome	3.0	129.28571428571428	1810.0	0.027777777777777776	19500.595238095237	0.0005810192284617266
NC_002758_530475_532029	1.0	1382.0	1382.0	0.009259259259259259	17684.48148148148	0.00052690821283462
NC_017343_471974_473513	1.0	1278.0	1278.0	0.009259259259259259	15123.0	0.0004505890043223603
gi|9964314|ref|NC_002520.1|_Amsacta_moorei_entomopoxvirus_'L',_complete_genome	5.0	66.0	330.0	0.046296296296296294	5041.666666666666	0.00015021619807303882
gi|68304136|ref|NC_007151.1|_Chrysodeixis_chalcites_nucleopolyhedrovirus,_complete_genome	5.0	45.6	228.0	0.046296296296296294	2406.6666666666665	7.170650909668365e-05
gi|119953744|ref|NC_008724.1|_Acanthocystis_turfacea_Chlorella_virus_1,_complete_genome	4.0	46.0	184.0	0.037037037037037035	1253.9259259259259	3.736065823295356e-05
gi|345107188|ref|NC_015960.1|_Yoka_poxvirus,_complete_genome	4.0	45.75	183.0	0.037037037037037035	1240.3333333333333	3.69556676383324e-05
gi|472342562|ref|NC_020864.1|_Micromonas_pusilla_virus_12T_genomic_sequence	3.0	61.0	183.0	0.027777777777777776	930.25	2.7716750728749298e-05
gi|582973099|ref|NC_023426.1|_Anomala_cuprea_entomopoxvirus_DNA,_complete_genome,_strain:_CV6M	3.0	50.333333333333336	151.0	0.027777777777777776	633.3611111111111	1.8870961610266438e-05
gi|377829940|ref|NC_016924.1|_Cotia_virus_SPAn232,_complete_genome	2.0	76.5	153.0	0.018518518518518517	433.5	1.2916110121916497e-05
gi|313843970|ref|NC_014766.1|_Ostreococcus_lucimarinus_virus_OlV1,_complete_genome	1.0	210.0	210.0	0.009259259259259259	408.3333333333333	1.2166270587733723e-05
gi|313767999|ref|NC_014765.1|_Bathycoccus_sp._RCC1105_virus_BpV1,_complete_genome	1.0	160.0	160.0	0.009259259259259259	237.037037037037	7.062506282221843e-06
gi|314055095|ref|NC_014789.1|_Ostreococcus_tauri_virus_2,_complete_genome	1.0	152.0	152.0	0.009259259259259259	213.92592592592592	6.373911919705214e-06
gi|506498610|ref|NC_021249.1|_Choristoneura_rosaceana_entomopoxvirus_'L',_complete_genome	2.0	51.5	103.0	0.018518518518518517	196.46296296296296	5.853603839694652e-06
gi|506497718|ref|NC_021246.1|_Mythimna_separata_entomopoxvirus_'L',_complete_genome	2.0	50.0	100.0	0.018518518518518517	185.18518518518516	5.517583032985815e-06
gi|537108089|ref|NC_005881.2|_Ostreid_herpesvirus_1,_complete_genome	1.0	53.0	106.0	0.009259259259259259	52.01851851851852	1.5498890739657156e-06
gi|448824968|ref|NC_020232.1|_Megavirus_lba_isolate_LBA111,_complete_genome	1.0	67.0	67.0	0.009259259259259259	41.56481481481481	1.2384215117536663e-06
gi|28261417|ref|NC_004560.1|_Oyster_mushroom_spherical_virus,_complete_genome	1.0	59.0	59.0	0.009259259259259259	32.23148148148148	9.603353268911811e-07
gi|209170884|ref|NC_011345.1|_Agrotis_ipsilon_multiple_nucleopolyhedrovirus,_complete_genome	1.0	57.0	57.0	0.009259259259259259	30.083333333333332	8.963313637085458e-07
gi|506498274|ref|NC_021248.1|_Choristoneura_biennis_entomopoxvirus_'L',_complete_genome	1.0	55.0	55.0	0.009259259259259259	28.009259259259256	8.345344337391045e-07
gi|168804017|ref|NC_010356.1|_Glossina_pallidipes_salivary_gland_hypertrophy_virus,_complete_genome	1.0	49.0	49.0	0.009259259259259259	22.23148148148148	6.623858431099472e-07
gi|48843719|ref|NC_005902.1|_Lymphocystis_disease_virus_-_isolate_China,_complete_genome	1.0	48.0	48.0	0.009259259259259259	21.333333333333332	6.35625565399966e-07
gi|15078713|ref|NC_003038.1|_Invertebrate_iridescent_virus_6,_complete_genome	1.0	47.0	47.0	0.009259259259259259	20.453703703703702	6.094170459932833e-07
gi|21426071|ref|NC_004002.1|_Sheeppox_virus_17077-99,_complete_genome	1.0	46.0	46.0	0.009259259259259259	19.59259259259259	5.837602848898993e-07
gi|9625955|ref|NC_001350.1|_Saimiriine_herpesvirus_2_complete_genome	1.0	38.0	38.0	0.009259259259259259	13.37037037037037	3.983694949815759e-07
NC_020450_475434_475549	1.0	32.0	32.0	0.009259259259259259	9.481481481481481	2.8250025128887376e-07
