## Supplementary Tables for "PathoResist AI: A One-Click Web Platform for Rapid Pathogen Resistance Analysis Based on the all_ratio Algorithm": Supplementary Table 2.csv

For research use only. Not for clinical diagnosis. Verify results independently.
1	number_of_matches	average	sum	reads_ratio	all_sum	all_ratio
447019136|WP_001096392.1|NG_051774|1|1|blaR1|blaR1|beta-lactam_sensor/signal_transducer_BlaR1	42.0	1214.642857142857	51015.0	0.16600790513833993	432040590.7114625	0.5338928097974124
13774144|BAB43874.1|AP003139.1|1|1|cadD|cadD|cadmium_resistance_transporter_CadD	65.0	483.3076923076923	31415.0	0.25691699604743085	253551955.03952572	0.3133260360623983
446655943|WP_000733289.1|NG_047534|1|1|blaZ|blaZ|penicillin-hydrolyzing_class_A_beta-lactamase_BlaZ	35.0	671.0	23485.0	0.1383399209486166	76300722.82608695	0.09428837978420147
447019130|WP_001096386.1|NG_047537|1|1|blaR1-2|blaR1-2|beta-lactam_sensor/signal_transducer_BlaR1	17.0	1240.4705882352941	21088.0	0.06719367588932806	29881279.24110672	0.03692569743991949
53854858|AAU95768.1|AY661734.1|1|1|mepA|mepA|multidrug_efflux_MATE_transporter_MepA	16.0	662.625	10602.0	0.06324110671936758	7108452.42687747	0.0087842478718196
447023038|WP_001100294.1|NG_055984|1|1|tet(38)|tet(38)|tetracycline_efflux_MFS_transporter_Tet(38)	11.0	926.1818181818181	10188.0	0.043478260869565216	4512841.043478261	0.005576729216354559
155345|AAA27588.1|M80565.1|1|1|arsB_pI258|arsB_pI258|arsenite_efflux_transporter_membrane_subunit_ArsB	14.0	604.3571428571429	8461.0	0.05533596837944664	3961420.1343873516	0.004895312551196346
447207400|WP_001284656.1|NG_047499|1|1|blaI_of_Z|blaI_of_Z|penicillinase_repressor_BlaI	15.0	326.6666666666667	4900.0	0.05928853754940711	1423517.7865612647	0.0017591076560937193
57286370|AAW38464.1|CP000046.1|1|1|lmrS|lmrS|multidrug_efflux_MFS_transporter_LmrS	5.0	848.8	4244.0	0.019762845849802372	355959.209486166	0.00043987548071092115
487748956|WP_001830952.1|NG_047752|1|1|dfrC|dfrC|trimethoprim-resistant_dihydrofolate_reductase_DfrC	6.0	273.5	1641.0	0.023715415019762844	63862.790513833985	7.891824379923883e-05
392336447|AFM70729.1|CP003504.1|1|1|copA_Eh|copA_Eh|copper-translocating_P-type_ATPase_CopA	6.0	117.5	940.0	0.023715415019762844	15716.205533596836	1.94212518732746e-05
447019120|WP_001096376.1|NG_047539|1|1|blaR1|blaR1|beta-lactam_sensor/signal_transducer_BlaR1	1.0	877.0	877.0	0.003952569169960474	3040.0355731225295	3.7567144590412505e-06
446655939|WP_000733285.1|NG_047533|1|1|blaZ|blaZ|penicillin-hydrolyzing_class_A_beta-lactamase_BlaZ	1.0	705.0	705.0	0.003952569169960474	1964.5256916996045	2.427656484159325e-06
447023044|WP_001100300.1|NG_048134|1|1|tet(38)|tet(38)|tetracycline_efflux_MFS_transporter_Tet(38)	2.0	204.5	409.0	0.007905138339920948	1322.379446640316	1.6341262686048228e-06
150728|AAA25637.1|M86824.1|1|1|arsB_pI258|arsB_pI258|arsenite_efflux_transporter_membrane_subunit_ArsB	1.0	564.0	564.0	0.003952569169960474	1257.296442687747	1.553700149861968e-06
150727|AAA25636.1|M86824.1|1|1|arsR_pI258|arsR_pI258|As(III)-sensing_metalloregulatory_transcriptional_repressor_ArsR	2.0	182.5	365.0	0.007905138339920948	1053.1620553359683	1.3014417186343788e-06
446655941|WP_000733287.1|NG_055997|1|1|blaZ|blaZ|penicillin-hydrolyzing_class_A_beta-lactamase_BlaZ	1.0	446.0	446.0	0.003952569169960474	786.2292490118576	9.71580337413684e-07
695269464|WP_032491641.1|NG_047551|1|1|blaZ|blaZ|penicillin-hydrolyzing_class_A_beta-lactamase_BlaZ	2.0	128.5	257.0	0.007905138339920948	522.1264822134387	6.452161686926785e-07
686170966|WP_031795517.1|NG_048561|1|1|vga(E)|vga(E)|ABC-F_type_ribosomal_protection_protein_Vga(E)	4.0	42.0	168.0	0.015810276679841896	446.2292490118577	5.514263999510109e-07
1028097848|WP_063854496.1|NG_048023|1|1|optrA|optrA|ABC-F_type_ribosomal_protection_protein_OptrA	2.0	107.5	215.0	0.007905138339920948	365.4150197628458	4.5156046870988297e-07
489531669|WP_003436401.1|NG_061618|1|1|vanR-Cd|vanR-Cd|VanG-Cd-type_vancomycin_resistance_DNA-binding_response_regulator_VanS	1.0	127.0	127.0	0.003952569169960474	63.750988142292485	7.878008436800111e-08
695263286|WP_032490156.1|NG_048558|1|1|vga(B)|vga(B)|ABC-F_type_ribosomal_protection_protein_Vga(B)	1.0	107.0	107.0	0.003952569169960474	45.25296442687747	5.5921209370031914e-08
488378023|WP_002447408.1|NG_048001|1|1|msr(A)|msr(A)|ABC-F_type_ribosomal_protection_protein_Msr(A)	1.0	66.0	66.0	0.003952569169960474	17.217391304347824	2.127633749810979e-08
1028098376|WP_063854920.1|NG_048067|1|1|sal(A)|sal(A)|ABC-F_type_ribosomal_protection_protein_Sal(A)	1.0	40.0	40.0	0.003952569169960474	6.324110671936759	7.81499999930571e-09
488329444|WP_002398829.1|NG_055640|1|1|lsa(A)|lsa(A)|ABC-F_type_ribosomal_protection_protein_Lsa(A)	1.0	39.0	39.0	0.003952569169960474	6.011857707509881	7.429134374339989e-09
