## Supplementary Tables for "PathoResist AI: A One-Click Web Platform for Rapid Pathogen Resistance Analysis Based on the all_ratio Algorithm": Supplementary Table 3.csv

For research use only. Not for clinical diagnosis. Verify results independently.
1	number_of_matches	average	sum	reads_ratio	all_sum	all_ratio
NC_020211_293908_295437	63.0	1048.7777777777778	66073.0	0.23863636363636365	1041800771.6931819	0.970848099266799
NC_021350_359864_361325	44.0	273.65909090909093	12041.0	0.16666666666666666	24164280.16666667	0.02251855259411139
gi|292397674|ref|NC_013953.1|_Lymantria_xylina_MNPV,_complete_genome	15.0	548.4375	8775.0	0.056818181818181816	4101595.791903409	0.0038222533393389184
gi|158380386|ref|NC_009552.2|_Geobacillus_virus_E2,_complete_genome	13.0	438.9230769230769	5706.0	0.04924242424242424	1603256.3181818181	0.0014940652679826492
gi|531034792|ref|NC_022098.1|_Pandoravirus_salinus,_complete_genome	30.0	86.6774193548387	2687.0	0.11363636363636363	793984.8607038122	0.0007399098885366616
gi|526118633|ref|NC_021858.1|_Pandoravirus_dulcis,_complete_genome	24.0	91.15384615384616	2370.0	0.09090909090909091	471348.2517482517	0.00043924670314727675
NC_021009_505857_508732	10.0	124.7	1247.0	0.03787878787878788	58901.856060606064	5.4890298177440134e-05
NC_004088_12016_13600	7.0	147.71428571428572	1034.0	0.026515151515151516	28348.833333333336	2.641811343004409e-05
gi|509139559|ref|NC_021320.1|_Halovirus_HRTV-5,_complete_genome	10.0	48.166666666666664	578.0	0.03787878787878788	10545.580808080807	9.827365616700561e-06
NC_015663_220089_221642	2.0	525.0	1050.0	0.007575757575757576	8352.272727272728	7.783434531970908e-06
NC_021741_264344_265885	5.0	124.6	623.0	0.01893939393939394	7350.928030303031	6.850287214193507e-06
gi|472342562|ref|NC_020864.1|_Micromonas_pusilla_virus_12T_genomic_sequence	5.0	116.8	584.0	0.01893939393939394	6459.39393939394	6.019471763573401e-06
NC_021040_348381_351031	5.0	103.6	518.0	0.01893939393939394	5081.89393939394	4.735787499674744e-06
NC_015875_2081382_2082934	1.0	1113.0	1113.0	0.003787878787878788	4692.306818181818	4.372733520061256e-06
gi|163954976|ref|NC_010191.1|_Ostreococcus_virus_OsV5,_complete_genome	4.0	136.25	545.0	0.015151515151515152	4500.378787878788	4.193876901330901e-06
gi|9630966|ref|NC_001973.1|_Lymantria_dispar_MNPV,_complete_genome	1.0	849.0	849.0	0.003787878787878788	2730.3068181818185	2.544357094820482e-06
NC_018525_217930_219472	2.0	293.0	586.0	0.007575757575757576	2601.4848484848485	2.424308648109462e-06
NC_017591_15331_16889	1.0	784.0	784.0	0.003787878787878788	2328.2424242424245	2.169675617089846e-06
NC_020796_148411_149954	2.0	243.0	486.0	0.007575757575757576	1789.3636363636365	1.6674975988330163e-06
NC_021066_3088508_3090061	1.0	536.0	536.0	0.003787878787878788	1088.2424242424242	1.014126806030437e-06
NC_009436_250882_252426	2.0	187.5	375.0	0.007575757575757576	1065.340909090909	9.927850168330238e-07
NC_016514_237096_238638	1.0	522.0	522.0	0.003787878787878788	1032.1363636363637	9.618418934283724e-07
NC_017731_1196537_1198078	1.0	261.0	261.0	0.003787878787878788	258.03409090909093	2.404604733570931e-07
NC_021742_1085_2628	2.0	79.5	159.0	0.007575757575757576	191.52272727272728	1.7847891918617373e-07
NC_006155_12249_13794	1.0	210.0	210.0	0.003787878787878788	167.04545454545456	1.5566869063941816e-07
NC_020450_475434_475549	2.0	70.0	140.0	0.007575757575757576	148.4848484848485	1.383721694572606e-07
gi|119953744|ref|NC_008724.1|_Acanthocystis_turfacea_Chlorella_virus_1,_complete_genome	2.0	58.5	117.0	0.007575757575757576	103.70454545454545	9.664166467859388e-08
gi|313768203|ref|NC_014767.1|_Micromonas_sp._RCC1109_virus_MpV1,_complete_genome	1.0	154.0	154.0	0.003787878787878788	89.83333333333334	8.371516252164266e-08
NC_021659_248429_249969	1.0	120.0	120.0	0.003787878787878788	54.54545454545455	5.0830592861850825e-08
gi|157952304|ref|NC_009898.1|_Paramecium_bursaria_Chlorella_virus_NY2A,_complete_genome	1.0	84.0	84.0	0.003787878787878788	26.727272727272727	2.4906990502306905e-08
gi|109255272|ref|NC_008168.1|_Choristoneura_occidentalis_granulovirus,_complete_genome	1.0	53.0	53.0	0.003787878787878788	10.640151515151516	9.915495510342984e-09
NC_018690_284015_285558	1.0	48.0	48.0	0.003787878787878788	8.727272727272727	8.132894857896132e-09
gi|118496614|ref|NC_008603.1|_Paramecium_bursaria_Chlorella_virus_FR483,_complete_genome	1.0	48.0	48.0	0.003787878787878788	8.727272727272727	8.132894857896132e-09
gi|11038431|ref|NC_001875.2|_Orgyia_pseudotsugata_MNPV,_complete_genome	1.0	45.0	45.0	0.003787878787878788	7.670454545454546	7.148052121197773e-09
gi|96980809|ref|NC_008030.1|_Nile_crocodilepox_virus,_complete_genome	1.0	36.0	36.0	0.003787878787878788	4.909090909090909	4.574753357566575e-09
