## Supplementary Tables for "PathoResist AI: A One-Click Web Platform for Rapid Pathogen Resistance Analysis Based on the all_ratio Algorithm": Supplementary Table 4.csv

For research use only. Not for clinical diagnosis. Verify results independently.
1	number_of_matches	average	sum	reads_ratio	all_sum	all_ratio
31376270|BAC77251.1|AB104882.1|1|1|sdeY|sdeY|multidrug_efflux_RND_transporter_permease_subunit_SdeY	64.0	966.5316455696203	76356.0	0.20253164556962025	956603824.0128186	0.9673703429544618
402540927|AFQ65076.1|CP003785.1|1|1|mchF|mchF|microcin_H47_export_transporter_peptidase/ATP-binding_subunit_MchF	32.0	436.7560975609756	17907.0	0.10126582278481013	25343972.25810435	0.02562921715314222
45170565|AAO18187.2|AY168756.2|1|1|sdeB|sdeB|multidrug_efflux_RND_transporter_permease_subunit_SdeB	14.0	466.88235294117646	7937.0	0.04430379746835443	2298438.1839166046	0.0023243069684877635
20152201|BAB89353.1|AB073019.1|1|1|fieF|fieF|CDF_family_cation-efflux_transporter_FieF	12.0	524.5	6294.0	0.0379746835443038	1504345.670886076	0.0015212769916207471
88759144|BAE79899.1|AB251607.1|1|1|smfY|smfY|multidrug_efflux_MFS_transporter_SmfY	9.0	655.4444444444445	5899.0	0.028481012658227847	991088.0031645569	0.0010022426394842667
150954280|ABR76310.1|CP000647.1|1|1|kdeA|kdeA|multidrug_efflux_MFS_transporter_KdeA	8.0	579.25	4634.0	0.02531645569620253	543644.4556962025	0.000549763141596097
16418852|AAL19305.1|AE006468.2|1|1|mdsB|mdsB|multidrug_efflux_RND_transporter_permease_subunit_MdsB	6.0	656.5454545454545	7222.0	0.0189873417721519	540179.0057537399	0.0005462586882213773
16418854|AAL19307.1|AE006468.2|1|1|golT|golT|gold/copper-translocating_P-type_ATPase_GolT	9.0	312.27272727272725	3435.0	0.028481012658227847	274953.1717491369	0.000278047753285811
1245467|AAC46150.1|U50597.1|1|1|yfeD|yfeD|iron/manganese_ABC_transporter_permease_subunit_YfeD	6.0	515.5	3093.0	0.0189873417721519	181645.2341772152	0.00018368964044586714
2879920|BAA24823.1|AB004659.1|1|1|arsB_pKW301|arsB_pKW301|arsenite_efflux_transporter_membrane_subunit_ArsB	4.0	787.5	3150.0	0.012658227848101266	125601.26582278482	0.00012701490057275133
151858|AAA21095.1|J02591.1|1|1|arsB_R773|arsB_R773|arsenite_efflux_transporter_membrane_subunit_ArsB	4.0	721.75	2887.0	0.012658227848101266	105503.40506329114	0.00010669083959000757
76781988|AAX22079.2|AY545598.5|1|1|mchF|mchF|microcin_H47_export_transporter_peptidase/ATP-binding_subunit_MchF	10.0	126.75	1521.0	0.03164556962025317	61008.46518987342	6.169511182412162e-05
5852501|AAD54074.1|AF132910.1|1|1|farB|farB|fatty_acid_resistance_MFS_efflux_transporter_permease_subunit_FarB	5.0	386.6	1933.0	0.015822784810126583	59121.66139240507	5.978707216253201e-05
735680083|WP_034169466.1|NG_050408|1|1|fosA4|fosA-299782351|fosfomycin_resistance_glutathione_transferase_FosA4	8.0	177.25	1418.0	0.02531645569620253	50904.40506329114	5.1477331103904225e-05
157201147|BAF80121.1|AB361065.1|1|1|ssmE|ssmE|multidrug_efflux_SMR_transporter_SsmE	6.0	247.5	1485.0	0.0189873417721519	41871.36075949367	4.234262042563047e-05
1105502183|WP_071846333.1|NG_052419|1|1|aac(6')_Serra|aac(6')_Serra|aminoglycoside_6'-N-acetyltransferase	5.0	290.0	1450.0	0.015822784810126583	33267.40506329114	3.3641827721618756e-05
438853|AAA74436.1|L11616.1|1|1|mexA|mexA|multidrug_efflux_RND_transporter_periplasmic_adaptor_subunit_MexA	4.0	313.4	1567.0	0.012658227848101266	24865.71139240506	2.5145573489945847e-05
695272940|WP_032494874.1|NG_050488|1|1|qnrB27|qnrB|quinolone_resistance_pentapeptide_repeat_protein_QnrB27	3.0	433.3333333333333	1300.0	0.00949367088607595	16044.303797468356	1.622488147905894e-05
1343491235|WP_104009851.1|NG_056413|1|1|mcr-7.1|mcr-7|phosphoethanolamine--lipid_A_transferase_MCR-7.1	5.0	144.0	864.0	0.015822784810126583	9843.037974683544	9.95382077957888e-06
1245465|AAC46148.1|U50597.1|1|1|yfeB|yfeB|iron/manganese_ABC_transporter_ATP-binding_protein_YfeB	2.0	615.0	1230.0	0.006329113924050633	9575.316455696202	9.683086070875056e-06
85675040|BAA15331.2|AP009048.1|1|1|asr|asr|acid_resistance_repetitive_basic_protein_Asr	4.0	146.0	584.0	0.012658227848101266	4317.164556962025	4.365753986368383e-06
190011446|CAQ45064.1|AM743169.1|1|1|emrB-sm|emrB-sm|multidrug_efflux_MFS_transporter_permease_subunit_EmrB	2.0	404.5	809.0	0.006329113924050633	4142.284810126582	4.188905978420502e-06
440631033|AGC14252.1|JX077110.1|1|1|mchF|mchF|microcin_H47_export_transporter_peptidase/ATP-binding_subunit_MchF	3.0	187.5	750.0	0.00949367088607595	4005.1424050632913	4.050220043773958e-06
257762444|BAI33940.1|AP010959.1|1|1|etpD|etpD|variant_type_II_secretion_system_secretin_EtpD	4.0	121.6	608.0	0.012658227848101266	3743.432911392405	3.785565025372682e-06
1028111926|WP_063866131.1|NG_050511|1|1|qnrB48|qnrB|quinolone_resistance_pentapeptide_repeat_protein_QnrB48	2.0	384.0	768.0	0.006329113924050633	3733.0632911392404	3.7750786956625085e-06
51832760|AAN38824.2|AY147867.2|1|1|adeE|adeE|multidrug_efflux_RND_transporter_permease_subunit_AdeE	2.0	271.5	1086.0	0.006329113924050633	3732.26582278481	3.774272251849348e-06
443905548|CCG33322.1|FO203355.1|1|1|iroN|iroN|siderophore_salmochelin_receptor_IroN	3.0	155.4	777.0	0.00949367088607595	3438.9626582278484	3.4776679776819318e-06
190011445|CAQ45063.1|AM743169.1|1|1|emrA-sm|emrA-sm|multidrug_efflux_MFS_transporter_periplasmic_adaptor_subunit_EmrA	3.0	164.25	657.0	0.00949367088607595	3073.450158227848	3.108041656311085e-06
1245464|AAC46147.1|U50597.1|1|1|yfeA|yfeA|iron/manganese_ABC_transporter_substrate-binding_protein_YfeA	2.0	303.0	606.0	0.006329113924050633	2324.278481012658	2.3504380965852812e-06
83408547|CAJ44959.1|AJ009631.3|1|1|mchF|mchF|microcin_H47_export_transporter_peptidase/ATP-binding_subunit_MchF	5.0	73.2	366.0	0.015822784810126583	2119.556962025317	2.143412449121124e-06
151181|AAA25803.1|L05176.1|1|1|copR|copR|heavy_metal_response_regulator_transcription_factor_CopR	3.0	146.66666666666666	440.0	0.00949367088607595	1837.9746835443038	1.8586609789028465e-06
490251352|WP_004149398.1|NG_050418|1|1|oqxA10|oqxA|multidrug_efflux_RND_transporter_periplasmic_adaptor_subunit_OqxA10	1.0	730.0	730.0	0.0031645569620253164	1686.392405063291	1.7053726509251496e-06
1028085905|WP_063844403.1|NG_047726|1|1|dfrA3|dfrA3|trimethoprim-resistant_dihydrofolate_reductase_DfrA3	4.0	85.0	340.0	0.012658227848101266	1463.2911392405063	1.479760393671963e-06
1789666|AAC76298.1|U00096.3|1|1|acrF|acrF|multidrug_efflux_RND_transporter_permease_subunit_AcrF	2.0	233.0	466.0	0.006329113924050633	1374.4050632911392	1.3898739102432042e-06
1028110851|WP_063865129.1|NG_050305|1|1|blaTEM-96|blaTEM|class_A_beta-lactamase_TEM-96	1.0	632.0	632.0	0.0031645569620253164	1264.0	1.2782262445545635e-06
30387014|CAD56186.1|AJ515252.1|1|1|mchF|mchF|microcin_H47_export_transporter_peptidase/ATP-binding_subunit_MchF	2.0	202.5	405.0	0.006329113924050633	1038.132911392405	1.04981703534621e-06
504652878|WP_014839980.1|NG_050407|1|1|fosA3|fosA-299782351|fosfomycin_resistance_glutathione_transferase_FosA3	2.0	188.5	377.0	0.006329113924050633	899.5506329113924	9.096750215925712e-07
1028097842|WP_063854494.1|NG_048020|1|1|ole(B)|ole(B)|ABC-F_type_ribosomal_protection_protein_Ole(B)	3.0	67.8	339.0	0.00949367088607595	654.6132911392405	6.619809246585557e-07
157059867|BAF79679.1|AB360548.1|1|1|smdA|smdA|multidrug_efflux_ABC_transporter_permease/ATP-binding_subunit_SmdA	2.0	160.0	320.0	0.006329113924050633	648.1012658227849	6.553956068858522e-07
1028111766|WP_063865978.1|NG_050487|1|1|qnrB26|qnrB|quinolone_resistance_pentapeptide_repeat_protein_QnrB26	1.0	443.0	443.0	0.0031645569620253164	621.0411392405064	6.280309201940508e-07
1028084239|WP_063843207.1|NG_047561|1|1|car(A)|car(A)|ABC-F_type_ribosomal_protection_protein_Car(A)	3.0	82.0	246.0	0.00949367088607595	574.5189873417721	5.809851642525034e-07
1028112012|WP_063866211.1|NG_050524|1|1|qnrB60|qnrB|quinolone_resistance_pentapeptide_repeat_protein_QnrB60	1.0	395.0	395.0	0.0031645569620253164	493.75	4.993071267791264e-07
493735121|WP_006684339.1|NG_050501|1|1|qnrB39|qnrB|quinolone_resistance_pentapeptide_repeat_protein_QnrB39	1.0	379.0	379.0	0.0031645569620253164	454.5601265822785	4.5967617367524756e-07
1028100356|WP_063856491.1|NG_048321|1|1|tlr(C)|tlr(C)|ABC-F_type_ribosomal_protection_protein_Tlr(C)	4.0	45.25	181.0	0.012658227848101266	414.69620253164555	4.1936358353881644e-07
695273090|WP_032495024.1|NG_050486|1|1|qnrB25|qnrB|quinolone_resistance_pentapeptide_repeat_protein_QnrB25	1.0	299.0	299.0	0.0031645569620253164	282.9145569620253	2.860987434140726e-07
407064638|AFS85685.1|CP003301.1|1|1|mchF|mchF|microcin_H47_export_transporter_peptidase/ATP-binding_subunit_MchF	1.0	291.0	291.0	0.0031645569620253164	267.9778481012658	2.709939227866252e-07
499523431|WP_011210071.1|NG_052045|1|1|rox|rox|rifampin_monooxygenase_Rox	3.0	51.666666666666664	155.0	0.00949367088607595	228.0854430379747	2.3065253108543848e-07
921192998|WP_053138477.1|NG_048076|1|1|srm(B)|srm(B)|ABC-F_type_ribosomal_protection_protein_Srm(B)	3.0	47.0	141.0	0.00949367088607595	188.74367088607596	1.9086796963619573e-07
851965761|WP_048234935.1|NG_052472|1|1|aac(6')_Serra|aac(6')_Serra|aminoglycoside_6'-N-acetyltransferase	2.0	82.5	165.0	0.006329113924050633	172.31012658227849	1.7424946677214185e-07
3337073|BAA31832.1|AB011549.2|1|1|katP|katP|catalase/peroxidase_KatP	1.0	231.0	231.0	0.0031645569620253164	168.8639240506329	1.70764477436699e-07
491775962|WP_005592781.1|NG_048129|1|1|tet(34)|tet(34)|oxytetracycline_resistance_phosphoribosyltransferase_domain-containing_protein_Tet(34)	1.0	223.0	223.0	0.0031645569620253164	157.37025316455697	1.5914144597083275e-07
22003413|AAM88668.1|AF390440.1|1|1|cueA|cueA|copper_resistance_metal-translocating_P1-type_ATPase_CueA	2.0	67.5	135.0	0.006329113924050633	115.34810126582278	1.1664633726069e-07
225692171|ACO06752.1|FJ807391.1|1|1|emhB|emhB|efflux_RND_transporter_permease_subunit_EmhB	1.0	188.0	188.0	0.0031645569620253164	111.84810126582278	1.1310694496959745e-07
4106633|CAA21388.1|AL031866.1|1|1|ybtP|ybtP|yersiniabactin_ABC_transporter_ATP-binding/permease_protein_YbtP	2.0	65.5	131.0	0.006329113924050633	108.6139240506329	1.0983636728289168e-07
499429505|WP_011116969.1|NG_051437|1|1|tetAB_A|tetAB_A|tetracycline_efflux_ABC_transporter_TetAB_subunit_A	2.0	65.5	131.0	0.006329113924050633	108.6139240506329	1.0983636728289168e-07
44982387|AAS50165.1|AY536378.1|1|1|mchF|mchF|microcin_H47_export_transporter_peptidase/ATP-binding_subunit_MchF	1.0	126.5	253.0	0.0031645569620253164	101.28006329113924	1.0241996435829226e-07
7225540|AAF40764.1|AE002098.2|1|1|farB|farB|fatty_acid_resistance_MFS_efflux_transporter_permease_subunit_FarB	1.0	99.0	198.0	0.0031645569620253164	62.03164556962025	6.272980803797107e-08
157059868|BAF79680.1|AB360548.1|1|1|smdB|smdB|multidrug_efflux_ABC_transporter_permease/ATP-binding_subunit_SmdB	1.0	139.0	139.0	0.0031645569620253164	61.142405063291136	6.183055918282007e-08
489203617|WP_003112709.1|NG_047614|1|1|catB7|catB7|type_B-4_chloramphenicol_O-acetyltransferase_CatB7	2.0	48.5	97.0	0.006329113924050633	59.550632911392405	6.022087173036116e-08
1028098366|WP_063854910.1|NG_048066|1|1|rph|rph|rifamycin-inactivating_phosphotransferase_Rph	2.0	48.0	96.0	0.006329113924050633	58.32911392405063	5.8985604619726695e-08
5091480|AAD39553.1|AF031417.2|1|1|ttgA|ttgA|toluene_efflux_RND_transporter_periplasmic_adaptor_subunit_TtgA	1.0	130.0	130.0	0.0031645569620253164	53.48101265822785	5.408293826352979e-08
1134531377|APX31176.1|CP016838.1|1|1|LHR_trx|LHR_trx|heat_resistance_system_thioredoxin_Trx-GI	2.0	45.0	90.0	0.006329113924050633	51.265822784810126	5.184281656030667e-08
740629697|WP_038415208.1|NG_050405|1|1|fosA|fosA-154989|fosfomycin_resistance_glutathione_transferase_FosA	1.0	108.0	108.0	0.0031645569620253164	36.91139240506329	3.7326827923420796e-08
30026597|AAP03990.1|AY237108.2|1|1|mchF|mchF|microcin_H47_export_transporter_peptidase/ATP-binding_subunit_MchF	1.0	102.0	102.0	0.0031645569620253164	32.92405063291139	3.329460885761917e-08
295096493|CBK85583.1|FP929040.1|1|1|iroN|iroN|siderophore_salmochelin_receptor_IroN	1.0	99.0	99.0	0.0031645569620253164	31.015822784810126	3.1364904018985535e-08
1028099433|WP_063855881.1|NG_048142|1|1|tet(41)|tet(41)|tetracycline_efflux_MFS_transporter_Tet(41)	2.0	33.0	66.0	0.006329113924050633	27.569620253164558	2.78799146835427e-08
1028082399|WP_063841666.1|NG_047427|1|1|aph(6)-Smalt|aph(6)-Smalt|APH(6)_family_putative_aminoglycoside_O-phosphotransferase	1.0	86.0	86.0	0.0031645569620253164	23.40506329113924	2.3668485881483216e-08
486287525|WP_001572373.1|NG_064792|1|1|mcr-9.1|mcr-9|phosphoethanolamine--lipid_A_transferase_MCR-9.1	1.0	83.0	83.0	0.0031645569620253164	21.800632911392405	2.2045997733577324e-08
1360511409|SPD96883.1|LT985229.1|1|1|silR|silR|copper/silver_response_regulator_transcription_factor_SilR	1.0	65.0	65.0	0.0031645569620253164	13.370253164556962	1.3520734565882448e-08
501456690|WP_012480135.1|NG_047425|1|1|aph(6)-Smalt|aph(6)-Smalt|APH(6)_family_putative_aminoglycoside_O-phosphotransferase	1.0	62.0	62.0	0.0031645569620253164	12.164556962025316	1.2301468324556717e-08
1028100586|WP_063856721.1|NG_048415|1|1|vanR-A|vanR-A|VanA-type_vancomycin_resistance_DNA-binding_response_regulator_VanR	1.0	54.0	54.0	0.0031645569620253164	9.227848101265822	9.331706980855199e-09
490291935|WP_004187529.1|NG_047715|1|1|dfrA21|dfrA-221360488|trimethoprim-resistant_dihydrofolate_reductase_DfrA21	1.0	45.0	45.0	0.0031645569620253164	6.408227848101266	6.480352070038333e-09
