## Supplementary Tables for "PathoResist AI: A One-Click Web Platform for Rapid Pathogen Resistance Analysis Based on the all_ratio Algorithm": Supplementary Table 5.csv

For research use only. Not for clinical diagnosis. Verify results independently.
1	number_of_matches	average	sum	reads_ratio	all_sum	all_ratio
gi|27754751|ref|NC_004162.2|_Chikungunya_virus,_complete_genome	117.0	529.2521008403361	62981.0	1.0	3899940707.8739495	1.0
