## Supplementary Tables for "PathoResist AI: A One-Click Web Platform for Rapid Pathogen Resistance Analysis Based on the all_ratio Algorithm": Supplementary Table 6.csv

For research use only. Not for clinical diagnosis. Verify results independently.
1	number_of_matches	average	sum	reads_ratio	all_sum	all_ratio
gi|10313991|ref|NC_002549.1|_Zaire_ebolavirus_isolate_Ebola_virus_H.sapiens-tc_COD_1976_Yambuku-Mayinga,_complete_genome	187.0	331.5885416666667	63665.0	0.29635499207606975	1169914468.4035344	0.9922809025538575
AY083219.1_Trichosporon_beigelii_strain_NCPF_3932_18S_ribosomal_RNA_gene	69.0	106.16438356164383	7750.0	0.10935023771790808	6207966.534962986	0.005265382045187642
NC_016516_588270_589799	26.0	264.1923076923077	6869.0	0.04120443740095087	1944155.6038034866	0.0016489653981968271
NC_021040_348381_351031	31.0	80.35483870967742	2491.0	0.0491283676703645	304845.500792393	0.0002585593877461312
EU034726.1_Candida_tropicalis_strain_W103_18S_ribosomal_RNA_gene	20.0	115.75	2315.0	0.03169572107765452	169864.50079239302	0.00014407318202342095
NC_017535_606159_607688	7.0	364.7142857142857	2553.0	0.011093502377179081	72305.3296354992	6.132687447491232e-05
GQ057946	7.0	305.42857142857144	2138.0	0.011093502377179081	50708.88748019018	4.300952077719693e-05
NC_013739_3764582_3766117	6.0	357.8333333333333	2147.0	0.009508716323296355	43831.46434231379	3.7176328844961696e-05
KF155205.1_Fonsecaea_pedrosoi_strain_CBS_271.37_18S_ribosomal_RNA_gene_partial_sequence	15.0	79.4	1191.0	0.02377179080824089	33719.83359746434	2.8599994118986073e-05
NC_008699_2113497_2115016	5.0	374.4	1872.0	0.00792393026941363	27768.49445324881	2.355227453185694e-05
NC_014759_2010890_2012398	5.0	370.6	1853.0	0.00792393026941363	27207.678288431063	2.3076609698895663e-05
NC_010510_146467_147942	5.0	335.3333333333333	2012.0	0.00792393026941363	26731.008980454302	2.267231531335452e-05
DQ780934.1_Cladosporium_psychrotolerans_strain_EXF_326_18S_ribosomal_RNA_gene_partial_sequence	9.0	133.77777777777777	1204.0	0.014263074484944533	20675.980982567355	1.753665043442448e-05
NC_017534_597606_599117	4.0	431.75	1727.0	0.006339144215530904	18906.68145800317	1.603599190208031e-05
JX431933.1_Trichophyton_rubrum_strain_CBS_118892_18S_ribosomal_RNA_gene	8.0	142.0	1136.0	0.012678288431061807	16361.280507131538	1.3877071039823607e-05
NC_019673_1012089_1013592	4.0	372.75	1491.0	0.006339144215530904	14092.431061806657	1.195271157922307e-05
KP893281.1_Aspergillus_flavus_18S_ribosomal_RNA_gene	8.0	117.625	941.0	0.012678288431061807	11226.38351822504	9.521829390725774e-06
NC_020520_2311423_2312943	3.0	442.6666666666667	1328.0	0.004754358161648178	8384.70998415214	7.111620392284132e-06
EU919766	4.0	263.25	1053.0	0.006339144215530904	7028.900158478606	5.961669490876289e-06
NC_013093_219650_221154	4.0	255.75	1023.0	0.006339144215530904	6634.098256735341	5.626812201756364e-06
NC_015510_2497956_2499459	3.0	377.0	1131.0	0.004754358161648178	6081.589540412045	5.158193458669711e-06
NC_015580_152811_154287	4.0	223.25	893.0	0.006339144215530904	5055.144215530903	4.28759811097295e-06
NC_010725_606445_607922	3.0	342.6666666666667	1028.0	0.004754358161648178	5024.329635499208	4.2614622522315895e-06
NC_010655_320473_321977	3.0	296.3333333333333	889.0	0.004754358161648178	3757.4690966719495	3.1869550529208635e-06
NC_018010_1925144_1926556	3.0	289.0	867.0	0.004754358161648178	3573.798732171157	3.0311722158148787e-06
NC_021009_505857_508732	7.0	75.85714285714286	531.0	0.011093502377179081	3127.935023771791	2.653006072105021e-06
NC_010511_2836913_2838399	3.0	238.0	714.0	0.004754358161648178	2423.752773375594	2.0557430944626857e-06
NC_020891_2059567_2061075	2.0	429.5	859.0	0.003169572107765452	2338.767036450079	1.9836611380306647e-06
NC_015635_1855233_1856755	2.0	426.0	852.0	0.003169572107765452	2300.8050713153725	1.9514631149751946e-06
NC_017033_44123_45549	2.0	405.0	810.0	0.003169572107765452	2079.556259904913	1.7638075416793754e-06
NC_021252_1243922_1245382	2.0	398.0	796.0	0.003169572107765452	2008.2916006339144	1.7033633277377214e-06
GQ009002	2.0	385.0	770.0	0.003169572107765452	1879.2393026941363	1.5939056416121043e-06
NC_010338_4027578_4029056	2.0	373.5	747.0	0.003169572107765452	1768.649762282092	1.5001074264974342e-06
NC_016623_644507_645980	2.0	369.0	738.0	0.003169572107765452	1726.2884310618067	1.4641780136113728e-06
NC_015138_1634337_1635853	2.0	365.0	730.0	0.003169572107765452	1689.0649762282092	1.4326063693963407e-06
NC_018748_1412328_1413816	3.0	198.0	594.0	0.004754358161648178	1677.5087163232963	1.4228047502880294e-06
NC_007794_2851010_2852488	2.0	361.5	723.0	0.003169572107765452	1656.827258320127	1.4052634544345653e-06
AM157438	2.0	360.5	721.0	0.003169572107765452	1647.6735340729	1.3974995827985796e-06
NC_017025_134357_135860	2.0	345.0	690.0	0.003169572107765452	1509.0332805071316	1.2799097250320844e-06
NC_021020_589522_591540	6.0	66.33333333333333	398.0	0.009508716323296355	1506.218700475436	1.2775224958032911e-06
GQ116155	2.0	336.0	672.0	0.003169572107765452	1431.3280507131537	1.2140028424047234e-06
NC_014830_1359051_1360560	2.0	332.5	665.0	0.003169572107765452	1401.664025356577	1.188842844260268e-06
DQ003628	2.0	328.0	656.0	0.003169572107765452	1363.9809825673535	1.1568813934707145e-06
AF385572	2.0	328.0	656.0	0.003169572107765452	1363.9809825673535	1.1568813934707145e-06
NC_017586_802727_804240	2.0	322.0	644.0	0.003169572107765452	1314.5356576862125	1.1149435826946157e-06
NC_014158_1294122_1295628	2.0	321.0	642.0	0.003169572107765452	1306.3835182250398	1.1080292205589667e-06
NC_014151_1209818_1211325	2.0	320.0	640.0	0.003169572107765452	1298.256735340729	1.1011363649929464e-06
AF114470_Candida_albicans_18S_ribosomal_RNA_gene	4.0	109.5	438.0	0.006339144215530904	1216.1267828843106	1.0314765859653652e-06
NC_016609_1184433_1185950	2.0	303.0	606.0	0.003169572107765452	1163.9809825673535	9.87248325523803e-07
NC_015976_2199101_2200600	2.0	287.0	574.0	0.003169572107765452	1044.29793977813	8.857373168760157e-07
NC_010172_644635_646112	2.0	230.33333333333334	691.0	0.003169572107765452	1008.9403063919705	8.557481977428338e-07
AY349380	1.0	781.0	781.0	0.001584786053882726	966.6576862123613	8.198855448333283e-07
NC_012669_1605359_1606875	2.0	275.0	550.0	0.003169572107765452	958.7955625990492	8.132171640878083e-07
NC_015312_577609_579116	2.0	274.5	549.0	0.003169572107765452	955.312202852615	8.102626990850563e-07
NC_008531_22669_24217	2.0	272.5	545.0	0.003169572107765452	941.4421553090333	7.984986054981198e-07
EU714343	2.0	268.5	537.0	0.003169572107765452	914.0063391442155	7.752284971597924e-07
NC_013729_5047861_5049365	2.0	243.0	486.0	0.003169572107765452	748.6402535657686	6.349707150045751e-07
NC_021877_68656_70174	1.0	657.0	657.0	0.001584786053882726	684.0713153724247	5.802055796055179e-07
L06171	2.0	224.5	449.0	0.003169572107765452	638.9889064976228	5.419682429661694e-07
gi|109255272|ref|NC_008168.1|_Choristoneura_occidentalis_granulovirus,_complete_genome	5.0	54.4	272.0	0.00792393026941363	586.244057052298	4.972318898171274e-07
NC_009613_509664_511163	2.0	196.0	392.0	0.003169572107765452	487.0491283676704	4.1309818942938504e-07
NC_018581_2127785_2129299	1.0	548.0	548.0	0.001584786053882726	475.9175911251981	4.0365680536235567e-07
NC_018531_150963_152473	2.0	192.5	385.0	0.003169572107765452	469.8098256735341	3.9847641040302606e-07
NC_017550_228645_230174	1.0	536.0	536.0	0.001584786053882726	455.3026941362916	3.861719642541669e-07
NC_012590_815373_816888	1.0	531.0	531.0	0.001584786053882726	446.84786053882726	3.790008674435744e-07
NC_019904_67128_68539	1.0	527.0	527.0	0.001584786053882726	440.1410459587956	3.7331237977676516e-07
NC_010407_1297189_1298706	2.0	183.0	366.0	0.003169572107765452	424.5832012678289	3.601167551489139e-07
NC_007614_562629_564157	1.0	500.0	500.0	0.001584786053882726	396.19651347068145	3.3604015044950757e-07
NC_019973_1738466_1739941	1.0	486.0	486.0	0.001584786053882726	374.3201267828843	3.1748535750228753e-07
AF287782	1.0	464.0	464.0	0.001584786053882726	341.19809825673536	2.893924009247087e-07
AM420051	1.0	462.0	462.0	0.001584786053882726	338.2630744849445	2.8690301549017875e-07
AY349409	1.0	450.0	450.0	0.001584786053882726	320.919175911252	2.7219252186410113e-07
AY538693	1.0	309.0	618.0	0.001584786053882726	302.63391442155313	2.566835968405555e-07
NC_013441_2038665_2040175	1.0	432.0	432.0	0.001584786053882726	295.75911251980983	2.508526281499556e-07
NC_017632_767066_768619	1.0	422.0	422.0	0.001584786053882726	282.22503961965134	2.393734966106004e-07
NC_009659_259683_261216	1.0	422.0	422.0	0.001584786053882726	282.22503961965134	2.393734966106004e-07
NC_013061_1368500_1370009	1.0	419.0	419.0	0.001584786053882726	278.22662440570525	2.35982179412264e-07
NC_017955_186078_187585	1.0	416.0	416.0	0.001584786053882726	274.256735340729	2.3261505710475991e-07
NC_009142_1402739_1404280	1.0	402.0	402.0	0.001584786053882726	256.107765451664	2.1722172989296887e-07
NC_010571_2051334_2052884	1.0	397.0	397.0	0.001584786053882726	249.77654516640254	2.1185180828878575e-07
NC_007508_4604562_4606106	1.0	380.0	380.0	0.001584786053882726	228.84310618066561	1.9409679089963557e-07
NC_015277_391129_392638	2.0	134.0	268.0	0.003169572107765452	227.6513470681458	1.9308598212708345e-07
GU733362.1_Microsporum_audouinii_strain_CBS_109478_18S_ribosomal_RNA_gene	2.0	130.0	260.0	0.003169572107765452	214.26307448494455	1.817305133630937e-07
NC_008536_1248105_1249598	1.0	367.0	367.0	0.001584786053882726	213.45324881141048	1.810436472955749e-07
NC_008781_425434_426956	1.0	363.0	363.0	0.001584786053882726	208.8256735340729	1.7711869833832465e-07
AF287795	1.0	363.0	363.0	0.001584786053882726	208.8256735340729	1.7711869833832465e-07
NC_014931_172901_174423	1.0	362.0	362.0	0.001584786053882726	207.67670364500793	1.7614418190202107e-07
NC_008048_2851569_2853052	1.0	356.0	356.0	0.001584786053882726	200.84944532488115	1.7035353802947517e-07
NC_017068_133706_135270	1.0	354.0	354.0	0.001584786053882726	198.59904912836768	1.6844482997492196e-07
NC_018013_276026_277440	1.0	352.0	352.0	0.001584786053882726	196.36133122028528	1.6654687520518316e-07
NC_015125_5062_6584	1.0	349.0	349.0	0.001584786053882726	193.0285261489699	1.6372010545960187e-07
NC_016510_159976_161491	1.0	338.0	338.0	0.001584786053882726	181.05229793977813	1.5356228379181416e-07
NC_019966_3049619_3051020	1.0	335.0	335.0	0.001584786053882726	177.8526148969889	1.5084842353678394e-07
NC_017075_3873505_3875038	1.0	333.0	333.0	0.001584786053882726	175.7353407290016	1.4905262497278178e-07
KM370114.1_Malassezia_furfur_strain_150.3_18S_ribosomal_RNA_gene_5.8S	3.0	64.0	192.0	0.004754358161648178	175.26465927099844	1.4865340927404777e-07
GQ073294	1.0	332.0	332.0	0.001584786053882726	174.68145800316958	1.4815875817258608e-07
NC_020126_5099958_5101494	1.0	328.0	328.0	0.001584786053882726	170.4976228209192	1.446101741838393e-07
GQ111695	1.0	328.0	328.0	0.001584786053882726	170.4976228209192	1.446101741838393e-07
AF366274	1.0	328.0	328.0	0.001584786053882726	170.4976228209192	1.446101741838393e-07
NC_015844_1113308_1114833	1.0	324.0	324.0	0.001584786053882726	166.36450079239305	1.4110460333435004e-07
NC_013523_579562_581058	1.0	324.0	324.0	0.001584786053882726	166.36450079239305	1.4110460333435004e-07
NC_008255_120035_121547	1.0	319.0	319.0	0.001584786053882726	161.26941362916006	1.3678312699956934e-07
NC_011144_1272412_1273848	1.0	316.0	316.0	0.001584786053882726	158.25039619651346	1.342225010531441e-07
FJ976307	1.0	315.0	315.0	0.001584786053882726	157.25039619651346	1.3337433571340954e-07
GQ111262	1.0	306.0	306.0	0.001584786053882726	148.39302694136293	1.2586182210996037e-07
NC_018513_264554_266074	1.0	306.0	306.0	0.001584786053882726	148.39302694136293	1.2586182210996037e-07
NC_008578_1397655_1399163	1.0	299.0	299.0	0.001584786053882726	141.68145800316958	1.201693019613457e-07
MH161341.1	2.0	105.5	211.0	0.003169572107765452	141.11251980982567	1.196867483053002e-07
GQ055834	1.0	294.0	294.0	0.001584786053882726	136.9825673534073	1.1618386577701453e-07
NC_016620_233658_235212	1.0	293.0	293.0	0.001584786053882726	136.05229793977813	1.1539484350375909e-07
NC_016787_703344_705222	1.0	289.0	289.0	0.001584786053882726	132.36291600633916	1.122656376227733e-07
NC_012803_419927_421558	1.0	277.0	277.0	0.001584786053882726	121.59904912836768	1.0313609881536106e-07
NC_007760_1361322_1362863	1.0	247.0	247.0	0.001584786053882726	96.68621236133123	8.200589415509603e-08
NC_013235_4499135_4500639	1.0	240.0	240.0	0.001584786053882726	91.28367670364501	7.742365066356654e-08
NC_007759_738017_739575	1.0	169.5	339.0	0.001584786053882726	91.06259904912837	7.723614025961571e-08
GQ115915	1.0	239.0	239.0	0.001584786053882726	90.52456418383518	7.677979773530529e-08
AJ227798	1.0	163.5	327.0	0.001584786053882726	84.729793977813	7.186487449483079e-08
AF366266	1.0	231.0	231.0	0.001584786053882726	84.56576862123613	7.172575387254469e-08
NC_004604_51195_52680	1.0	219.0	219.0	0.001584786053882726	76.00792393026941	6.446728662283533e-08
GQ108919	1.0	218.0	218.0	0.001584786053882726	75.31537242472267	6.387988843984959e-08
NC_007722_63530_65023	1.0	217.0	217.0	0.001584786053882726	74.62599049128367	6.329517857806744e-08
NC_015174_650169_651656	1.0	197.0	197.0	0.001584786053882726	61.50396196513471	5.2165528795179755e-08
FJ577256	1.0	132.5	265.0	0.001584786053882726	55.645800316957214	4.719683913063334e-08
AJ239301	1.0	173.0	173.0	0.001584786053882726	47.4310618066561	4.022938265121325e-08
AB176241	1.0	121.5	243.0	0.001584786053882726	46.79001584786054	3.968566968778594e-08
AY134894	1.0	165.0	165.0	0.001584786053882726	43.145800316957214	3.659477238395138e-08
NC_020133_4639775_4641293	1.0	164.0	164.0	0.001584786053882726	42.6244057052298	3.615254354595983e-08
NC_019395_1114381_1115902	1.0	164.0	164.0	0.001584786053882726	42.6244057052298	3.615254354595983e-08
NC_009699_9253_10754	1.0	156.0	156.0	0.001584786053882726	38.567353407290014	3.271149240535686e-08
NC_007204_660502_662086	1.0	145.0	145.0	0.001584786053882726	33.32012678288431	2.8260976652803584e-08
AM883156.1_Aspergillus_versicolor_18S_rRNA_gene	2.0	50.0	100.0	0.003169572107765452	31.695721077654518	2.6883212035960606e-08
NC_004113_2335243_2336733	1.0	139.0	139.0	0.001584786053882726	30.619651347068146	2.5970526987339742e-08
NC_005090_136185_137682	1.0	139.0	139.0	0.001584786053882726	30.619651347068146	2.5970526987339742e-08
DQ824516	1.0	134.0	134.0	0.001584786053882726	28.456418383518226	2.413574776588543e-08
GQ104743	1.0	134.0	134.0	0.001584786053882726	28.456418383518226	2.413574776588543e-08
NC_004369_931679_933086	1.0	128.0	128.0	0.001584786053882726	25.96513470681458	2.2022727299858928e-08
AJ313019	1.0	123.0	123.0	0.001584786053882726	23.97622820919176	2.03358057446024e-08
NC_014973_859353_860895	1.0	86.0	172.0	0.001584786053882726	23.442155309033282	1.9882823621796464e-08
NC_016789_769635_771142	1.0	82.5	165.0	0.001584786053882726	21.572900158478607	1.829738619197569e-08
NC_015177_267923_269439	1.0	109.0	109.0	0.001584786053882726	18.828843106180667	1.5969972109962397e-08
NC_005140_305651_307184	1.0	109.0	109.0	0.001584786053882726	18.828843106180667	1.5969972109962397e-08
NC_020054_606778_608275	1.0	104.0	104.0	0.001584786053882726	17.141045958795562	1.4538441069047495e-08
gi|401829625|ref|NC_018476.1|_Simbu_virus_RdRp_gene_for_RNA-dependent_RNA_polymerase,_segment_L,_genomic_RNA,_isolate_SA_Ar_53	2.0	36.0	72.0	0.003169572107765452	16.431061806656103	1.393625711944198e-08
NC_009767_3886210_3887678	1.0	100.0	100.0	0.001584786053882726	15.847860538827259	1.3441606017980303e-08
NC_013422_573791_575315	1.0	94.0	94.0	0.001584786053882726	14.003169572107765	1.1877003077487395e-08
NC_021915_787727_789261	1.0	85.0	85.0	0.001584786053882726	11.450079239302694	9.711560347990768e-09
NC_014366_19179_20701	1.0	80.0	80.0	0.001584786053882726	10.142630744849445	8.602627851507393e-09
M59055	1.0	76.0	76.0	0.001584786053882726	9.153724247226625	7.763871635985424e-09
NC_014414_2579073_2580532	1.0	63.0	63.0	0.001584786053882726	6.2900158478605395	5.334973428536382e-09
NC_010471_233634_235159	1.0	59.0	59.0	0.001584786053882726	5.516640253565769	4.679023054858943e-09
NC_012489_1882855_1884381	1.0	51.0	51.0	0.001584786053882726	4.12202852614897	3.496161725276677e-09
gi|548558394|ref|NC_022518.1|_Human_endogenous_retrovirus_K113_complete_genome	1.0	47.0	47.0	0.001584786053882726	3.5007923930269413	2.9692507693718487e-09
NC_013204_749856_751352	1.0	43.0	43.0	0.001584786053882726	2.9302694136291603	2.485352952724558e-09
NC_009662_388976_390515	1.0	37.0	37.0	0.001584786053882726	2.1695721077654517	1.8401558638615034e-09
